# The two-step purification method ViREn identifies a single NSUN6-mediated 5-methylcytosine modification promoting dengue virus RNA genome turnover

**DOI:** 10.1101/2025.03.17.643699

**Authors:** Chia Ching Wu, Isabel S Naarmann-de Vries, Jonas Hartmann, Zarina Nidoieva, Kevin Kopietz, Virginie Marchand, Zeynep Özrendeci, Doris Lindner, Sophia Schelchshorn, Sophia Flad, Michaela Frye, Nina Papavasiliou, Tanja Schirmeister, Georg Stoecklin, Johanna Schott, Yuri Motorin, Francesca Tuorto, Christoph Dieterich, Mark Helm, Alessia Ruggieri

## Abstract

Chemical modifications on cellular and viral RNAs are new layers of post-transcriptional regulation of cellular processes including RNA stability and translation. Although advances in analytical methods have improved detection sensitivity, the precise mapping of RNA modifications at single-base resolution remains challenging. Especially for low abundant viral RNAs extracted from infected cells, requirements for sensitivity and purity limit accuracy and reproducibility. Here we report the two-step method ViREn for the enrichment of the genomic RNA (gRNA) of dengue virus (DENV), a positive-sense single-stranded RNA virus. This approach enabled the preparation of gRNA with significantly increased purity and led to the identification of a high-confidence 5-methylcytosine (m^5^C) site in DENV gRNA, orthogonally validated by Illumina-based bisulfite sequencing and direct RNA sequencing by Nanopore Oxford Technologies. Strikingly, this m^5^C modification was exclusively detected in gRNA extracted from infected cells but not in gRNA extracted from viral particles. We identified NSUN6 as the host methyltransferase catalyzing this modification and demonstrated a role for m^5^C in regulating DENV gRNA turnover. ViREn thus enables the mapping of m^5^C on low abundance viral gRNA with unprecedented precision and sensitivity and facilitates mechanistic studies into the role of RNA modification in virus replication.
