## Supplementary Table S1 for "The two-step purification method ViREn identifies a single NSUN6-mediated 5-methylcytosine modification promoting dengue virus RNA genome turnover"

### Sheet: Sheet1
Name (number corresponds to first covered position in DENV gRNA)	Sequence
DENV-20 rv	ctcaaagaatctgtctttgtcgg
DENV-80 rv	ttcatcagagatctgctctcta
DENV-105 rv	ttctcgccttttttcgttgg
DENV-130 rv	gcgtttcagcatattgaaagg
DENV-286 rv	ccccatctcttcagtatccc
DENV-403 rv	ggaatcagcataatgatcatgcc
DENV-531 rv	ccatgagggtacacatgttc
DENV-620 rv	gcaccaacaatctatgtcttctg
DENV-724 rv	cccattcccacatgtggaac
DENV-839 rv	caggattgctgccattatgg
DENV-933 rv	ttcctatgcaacgcattgtc
DENV-1059 rv	ggcttctgtttttatcagttcaaaatcc
DENV-1192 rv	cagacgaaccttttgtcctg
DENV-1293 rv	cctttcatgttctttttgcatgtg
DENV-1385 rv	tcctgtgtcatttccgactg
DENV-1503 rv	ctcattgaagtcgaggccc
DENV-1666 rv	acatcctgtttcttcgcatg
DENV-1770 rv	cacttgagatgtcctgtgaac
DENV-1873 rv	gttccatgttgtgtttctgc
DENV-2038 rv	ccgaatggaggttctgcttc
DENV-2182 rv	atcccaagctgtgtcacc
DENV-2286 rv	gagtattttcatagtccatgagacc
DENV-2422 rv	ctcacaacgcaaccactatc
DENV-2572 rv	attccacaaatgccctcttc
DENV-2676 rv	gatgtctcctgtcataatagtcaac
DENV-2843 rv	gtttgtgttggggcattctg
DENV-2961 rv	ccgctgacatgagttttgag
DENV-3054 rv	cgatgaaagaggctttctctatc
DENV-3124 rv	ttatcatctcactttctaacactcc
DENV-3225 rv	ccatctcaagcttacctagatgc
DENV-3308 rv	ggcagtagttgttcttaaagagg
DENV-3408 rv	tgatttccatcccgtaccag
DENV-3484 rv	gtgaaaagttgtcaatctgccc
DENV-3598 rv	gttccctgtgatcaatgtcac
DENV-3689 rv	tagggcaagataagtcacgc
DENV-3770 rv	tggtagtcatcatcaattccttgg
DENV-3873 rv	catttttctcaccattttaaggacc
DENV-3961 rv	ctcactttccatgcgttttg
DENV-4084 rv	gggttgttagaaaaatagctgttgg
DENV-4190 rv	gggaatgtcattctttaggagtg
DENV-4276 rv	ctctccagttccaaatcggc
DENV-4367 rv	cgacatgctaccatcttctg
DENV-4493 rv	cttcacttcccacaggtacc
DENV-4636 rv	ggaatgttccttctttgtaaactcc
DENV-4801 rv	aatgccaagacctggacttc
DENV-4886 rv	cagagatacggcacctatgg
DENV-4994 rv	agcactcacatatgctccac
DENV-5078 rv	gaggtccatgatggtcaattttc
DENV-5169 rv	gggccaggattaatgtcctc
DENV-5322 rv	taactggtgatagcagcctc
DENV-5446 rv	gtcatgaaaatcccagctgc
DENV-5553 rv	cccactcatgtccagaactc
DENV-5629 rv	tctcaggcaagctgctatatc
DENV-5753 rv	gaagttggcacccatttctg
DENV-5871 rv	tttgtgctgcactagagtgg
DENV-5968 rv	ttccagtgtgcacagtcttc
DENV-6053 rv	atccaccttttcacgctctg
DENV-6178 rv	tctgcgtagttgatgccttc
DENV-6331 rv	aattcctttagcgtcagtgg
DENV-6445 rv	actgctaagttgtccagtgc
DENV-6579 rv	ccttccgctcatcaagaataaaaag
DENV-6679 rv	gaagctgctatccagtgtgg
DENV-6843 rv	ccgagatctttcttcgttttttcc
DENV-6956 rv	tggtgtgacaaatgttgtgg
DENV-7070 rv	gtccatctttgacaatggcc
DENV-7171 rv	ccctatgatggcataatgtgc
DENV-7243 rv	cagttgggtttttcatgatgcc
DENV-7374 rv	gagcccatgtagtcctcatc
DENV-7525 rv	cttcatgatggaaaagagaagtcc
DENV-7608 rv	atgcgttcaatcggcttttc
DENV-7699 rv	ccgtttctcctcttttaatgcc
DENV-7825 rv	ccacaatagtatgaccagcc
DENV-7977 rv	atgtgtcacacttttctggc
DENV-8091 rv	aacctttatgcaaaattgggtgttg
DENV-8230 rv	ttcccggaggcattggatac
DENV-8328 rv	tccgaggtctacatctggc
DENV-8438 rv	cttggtcatagtgccatgatg
DENV-8519 rv	tccgttcaccatggatgatg
DENV-8654 rv	cttctttcggttcttgggttc
DENV-8797 rv	tcatcagtgaatatggcccc
DENV-8934 rv	cctagcttcttctctctttttccc
DENV-9022 rv	agaatcctagggcttcaaactc
DENV-9155 rv	ggtgtcatcggcatacattg
DENV-9284 rv	caccaccttgttttggtacg
DENV-9405 rv	gttgggcttccatattggtg
DENV-9544 rv	caatcatctccactgatggc
DENV-9688 rv	aaatggtgtgaacagaaggg
DENV-9784 rv	ccagctccttgggaaattcg
DENV-9867 rv	gaggtcacgtctgtggaag
DENV-9956 rv	ttcatgtttggcgtgtatgg
DENV-10068 rv	cccaagtatgggatttcctcc
DENV-10215 rv	gaatcttttcatggatggcatg
DENV-10263 rv	gttttgccttctaccacagg
